# Transcription and splicing dynamics during early *Drosophila* development

**DOI:** 10.1101/2020.11.05.367888

**Authors:** Pedro Prudêncio, Rosina Savisaar, Kenny Rebelo, Rui Gonçalo Martinho, Maria Carmo-Fonseca

## Abstract

Widespread co-transcriptional splicing has been demonstrated from yeast to human. However, most studies to date addressing the kinetics of splicing relative to transcription used either *Saccharomyces cerevisiae* or metazoan cultured cell lines. Here, we adapted native elongating transcript sequencing technology (NET-seq) to measure co-transcriptional splicing dynamics during the early developmental stages of *Drosophila melanogaster* embryos. Our results reveal the position of RNA polymerase II (Pol II) when both canonical and recursive splicing occur. We found heterogeneity in splicing dynamics, with some RNAs spliced immediately after intron transcription, whereas for other transcripts no splicing was observed over the first 100 nucleotides of the downstream exon. Introns that show splicing completion before Pol II has reached the end of the downstream exon are necessarily intron-defined. We studied the splicing dynamics of both nascent pre-mRNAs transcribed in the early embryo, which have few and short introns, as well as pre-mRNAs transcribed later in embryonic development, which contain multiple long introns. As expected, we found a relationship between the proportion of spliced reads and intron size. However, intron definition was observed at all intron sizes. We further observed that genes transcribed in the early embryo tend to be isolated in the genome whereas genes transcribed later are often overlapped by a neighboring convergent gene. In isolated genes, transcription termination occurred soon after the polyadenylation site, while in overlapped genes Pol II persisted associated with the DNA template after cleavage and polyadenylation of the nascent transcript. Taken together, our data unravels novel dynamic features of Pol II transcription and splicing in the developing *Drosophila* embryo.
