## Supplemental Table S1 for "Transcription and splicing dynamics during early *Drosophila* development"

### Sheet: Supp_table_gene_arch
metric	sample size	replicate	adjusted P (Kruskal-Wallis)	Dunn's Test P for SR=0 vs 0<SR<1	Dunn's Test P for SR=0 vs SR=1	Dunn's Test P for 0<SR<1 vs SR=1
intron size	5626 (1042 with SR=0; 304 with SR=1)	1	0.0209183747984354	0.000414830255762666	0.355302219557703	0.0620310471106989
exon size	5626 (1042 with SR=0; 304 with SR=1)	1	1	NA (Kruskal-Wallis non-significant)	NA (Kruskal-Wallis non-significant)	NA (Kruskal-Wallis non-significant)
exon to intron size ratio	5626 (1042 with SR=0; 304 with SR=1)	1	0.0528852884782396	NA (Kruskal-Wallis non-significant)	NA (Kruskal-Wallis non-significant)	NA (Kruskal-Wallis non-significant)
5'ss strength	5626 (1042 with SR=0; 304 with SR=1)	1	0.0501368268907569	NA (Kruskal-Wallis non-significant)	NA (Kruskal-Wallis non-significant)	NA (Kruskal-Wallis non-significant)
3'ss strength	5626 (1042 with SR=0; 304 with SR=1)	1	0.000288784921800419	2.23375980796948e-06	0.0384370025503753	0.233455129939977
exon GC	5626 (1042 with SR=0; 304 with SR=1)	1	9.83873756185817e-13	1.73641066380016e-06	1.54041697626852e-14	8.50318065195362e-09
intron GC	5626 (1042 with SR=0; 304 with SR=1)	1	1.52158863735472e-20	1.90662969474416e-14	4.00922640964909e-19	5.02331487334537e-08
exon to intron GC ratio	5626 (1042 with SR=0; 304 with SR=1)	1	5.85795542349808e-07	5.42339439107778e-08	7.04312083522442e-06	0.0467212460450222
intron rank from start	6341 (1257 with SR=0; 255 with SR=1) (terminal introns included; only introns of rank <=10)	1	2.18793084280464e-07	1.14230995255313e-08	3.76946289338362e-05	0.0698210180041665
intron rank from end	6349 (1293 with SR=0; 232 with SR=1) (terminal introns included; only introns of rank <=10 from end)	1	1.3264092645088e-14	5.64920495636357e-09	1.32747468013565e-14	3.03531561469471e-08
intron number	5143 (1109 with SR=0; 155 with SR=1) (terminal introns included; only genes with <= 10 introns	1	2.41838721742253e-09	9.37877504296947e-10	2.02981588884335e-06	0.00999139846385738
intron size	4510 (796 with SR=0; 254 with SR=1)	2	5.28909787967495e-06	1.42738675606068e-06	0.372051117641622	0.000705327436785258
exon size	4510 (796 with SR=0; 254 with SR=1)	2	0.252447641726463	NA (Kruskal-Wallis non-significant)	NA (Kruskal-Wallis non-significant)	NA (Kruskal-Wallis non-significant)
exon to intron size ratio	4510 (796 with SR=0; 254 with SR=1)	2	6.17443385558086e-07	7.82916124376039e-07	0.226533660237612	9.35157035442055e-05
5'ss strength	4510 (796 with SR=0; 254 with SR=1)	2	1	NA (Kruskal-Wallis non-significant)	NA (Kruskal-Wallis non-significant)	NA (Kruskal-Wallis non-significant)
3'ss strength	4510 (796 with SR=0; 254 with SR=1)	2	2.28788749850983e-06	1.69390088522171e-08	0.00164735874579547	0.468041556544082
exon GC	4510 (796 with SR=0; 254 with SR=1)	2	2.62847507409537e-11	4.1753020382037e-07	1.01840057220878e-12	7.32673088439529e-07
intron GC	4510 (796 with SR=0; 254 with SR=1)	2	1.2287169447213e-16	3.04326593650812e-15	3.57807475455628e-13	0.00060299501028957
exon to intron GC ratio	4510 (796 with SR=0; 254 with SR=1)	2	5.81462171728188e-07	6.22694114283218e-09	0.000266734065601592	0.345863081173686
intron rank from start	5408 (990 with SR=0; 267 with SR=1) (terminal introns included; only introns of rank <=10)	2	0.00327191733918703	0.00012744247142328	0.00112458878357045	0.0988523546507406
intron rank from end	5445 (1038 with SR=0; 233 with SR=1) (terminal introns included; only introns of rank <=10 from end)	2	4.47514120914092e-10	0.000641725638859365	2.81270485289097e-12	4.21216971195063e-09
intron number	4368 (852 with SR=0; 169 with SR=1) (terminal introns included; only genes with <= 10 introns	2	2.08975853693783e-08	2.67153929459657e-06	4.14852089913335e-09	4.08166637495262e-05
